# Cellular heterogeneity in the response of *Burkholderia thailandensis* to antibiotics and phages in synthetic spatial refuges

**DOI:** 10.64898/2026.09.26.754594

**Authors:** Samuel Kraus, Megan L Fletcher, Urszula Łapińska, Sunee Korbsrisate, Sarah V Harding, Krasimira Tsaneva-Atanasova, Mark A T Blaskovich, Stefano Pagliara

## Abstract

Understanding the complex interactions between phage, antibiotics and bacteria is vital for the development of rationale phage-antibiotic therapies. These interactions have traditionally been investigated via bulk assays, thus masking eventual cellular heterogeneities and the impact of spatial refuges on phage and antibiotic efficacy. Using microfluidics-based time-lapse microscopy, we reveal large phenotypic heterogeneity in the response of *Burkholderia thailandensis* to both the bacteriophage ΦBp-AMP1 and sub-inhibitory concentrations of two selected antibiotics ciprofloxacin and trimethoprim. We discover that simultaneous exposure to ciprofloxacin and phage decreases the size of individual *B. thailandensis* cells, whereas phage and trimethoprim together slow down cell doubling. Exposure to ciprofloxacin also causes extended phage lysis of *B. thailandensis* which is preceded by a distinguishable pause in cell elongation, whereas exposure to trimethoprim constrains lysis. As a consequence, exposure to ciprofloxacin further hinders the growth of *B. thailandensis* in the presence of phage, whereas exposure to trimethoprim enhances growth in the presence of phage. These findings help understand the effects of the interactions between antibiotics and phage on bacterial subpopulations in spatial refuges that are notoriously difficult to treat with antibiotics.
