## Supplementary File S3 for "Cellular heterogeneity in the response of *Burkholderia thailandensis* to antibiotics and phages in synthetic spatial refuges"

### Sheet: Figure 3E
		1x CIP		0.25 Cip		LB
		Mean	SEM	Mean	SEM	Mean	SEM
Fast Dividing		5.31915	1.69479	100	0	100	0
Non-Dividing		57.4468	4.55619	0	0	0	0
slowly dividing		26.5957	2.19112	0	0	0	0
Filamenting		10.6383	3.07439	0	0	0	0

### Sheet: Figure 3E_Raw Data
		1x CIP	0.25 Cip	LB
Dividing		n=5	n=50	n=43
Non-Dividing		n=54	n=0	n=0
slowly dividing		n=25	n=0	n=0
Filamenting		n=10	n=0	n=0
	total	94	50	43
1x MIC ciprofloxacin
	Fast Dividing	Non-Dividing	Slowly-Dividing	Filamenting	Dividing%	NonDiviving%	Slowly-Dividing%	Filamenting%
Area1	0	6	4	0	0	60	40	0
Area2	1	6	3	2	8.33	50	25	16.67
Area3	1	5	3	2	9.09	45.45	27.27	18.18
Area4	2	7	4	4	11.76	41.18	23.53	23.53
Area5	0	6	3	1	0	60	30	10
Area6	0	5	1	0	0	83.33	16.67	0
Area7	1	8	3	0	8.33	66.67	25	0
Area8	0	11	4	1	0	68.75	25	6.25
					1.69479	4.55619	2.19112	3.07439	SEM

### Sheet: Figure 3F
0-180min			180-360min			360-540min
Untreated	0.25Cip	1.00CIP	Untreated	0.25Cip	1.00CIP	Untreated	0.25Cip	1.00CIP
2.33333	2.88889	1.66667	3	3.33333	4.44444	3.55556	3.11111	6.66667
2.33333	2.88889	1.66667	3.33333	4	4.77778	4.11111	3.66667	6.66667
2.44444	3.33333	1.66667	3.66667	2.22222	5.11111	4.66667	4.22222	6.66667
2.55556	1.88889	1.77778	4.22222	2.88889	5.88889	2.55556	2.44444	6.66667
2.55556	1.88889	1.77778	4.55556	3.33333	3.44444	2.88889	3.33333	6.66667
2.55556	2.33333	1.88889	2.88889	4.11111	3.55556	3.44444	3.88889	6.66667
2.66667	2.44444	2	3	2.22222	3.77778	3.88889	2.33333	6.66667
2.88889	2.77778	2.11111	3.44444	2.88889	4.22222	4.11111	2.88889	6.66667
2.88889	3	2.33333	3.55556	3.22222	4.77778	2.22222	3.44444	6.66667
3	1.77778	2.44444	4.22222	3.66667	5.22222	2.66667	4.11111	6.66667
3.33333	2	2.44444	2.33333	4.33333	5.66667	3	2.44444	6.66667
1.77778	2.22222	2.55556	2.55556	2.55556	5.77778	3.66667	2.88889	6.66667
1.88889	2.44444	2.77778	3	3.77778	6.66667	3.88889	3	6.66667
1.88889	3	2.88889	3.33333	4.22222	6.66667	4.55556	3.55556	6.66667
2	3.33333	2.88889	3.88889	2.22222	6.66667	2.55556	4.22222	6.66667
2.11111	2.55556	3.11111	2.33333	3	6.66667	2.77778	2.55556	6.66667
2.22222	3	3.33333	2.66667	3.44444	6.66667	3.33333	3.11111	6.66667
2.55556	3.33333	3.55556	3	3.88889	6.66667	3.66667	3.77778	6.66667
2.77778	1.77778	4.11111	2.88889	2.33333	3.11111	3.44444	2.33333	6.66667
1.88889	2	2.11111	3.22222	2.88889	3.44444	4	2.66667	6.66667
2	2.11111	2.11111	3.44444	3.33333	3.66667	4.33333	3.33333	6.66667
2	2.22222	2.22222	4	3.88889	4	2.55556	4	6.66667
2	2.55556	2.22222	4.44444	4.44444	4.22222	2.77778	2.44444	6.66667
2.22222	3	2.22222	2.66667	2.66667	4.88889	3.22222	2.88889	6.66667
2.33333	1.77778	2.44444	2.77778	2.44444	5.33333	3.88889	3.11111	6.66667
2.44444	2	2.44444	3.22222	3	5.44444	4.22222	3.55556	6.66667
2.55556	2	2.66667	3.77778	3.33333	6.44444	2.22222	4.55556	6.66667
3	2.44444	2.66667	4.33333	3.88889	6.66667	2.55556	2.44444	6.66667
3	2.66667	2.88889	2.11111	2.33333	6.66667	2.88889	3	6.66667
3.11111	3.22222	2.88889	2.33333	3	6.66667	3.44444	3.66667	6.66667
3.22222	2.77778	3.11111	2.88889	3.22222	6.66667	3.77778	2.11111	6.66667
3.33333	1.44444	3.11111	3.22222	3.88889	6.66667	4.33333	2.66667	6.66667
3.33333	1.66667	3.44444	3.77778	4.55556	2.55556	2.33333	3.33333	6.66667
3.44444	1.77778	3.77778	2.11111	2.55556	2.77778	2.66667	3.88889	6.66667
3.66667	2.11111	4.11111	2.55556	2.33333	3.11111	3	2.44444	6.66667
3.88889	2.33333	4.44444	2.77778	3	3.44444	3.44444	2.77778	6.66667
1.88889	2.44444	2.33333	2.66667	3.55556	3.88889	3	3.22222	7
2.11111	2.77778	2.44444	2.77778	4.11111	4.11111	3.66667	3.55556	7.11111
2.33333	3	2.33333	3	2.33333	4.77778	4	4.44444	7.33333
2.33333	1.44444	2.55556	3.44444	2.88889	2.55556	2.44444	2.44444	7.77778
2.66667	1.55556	2.44444	3.77778	3.33333	2.77778	2.88889	3	7.11111
2.88889	1.66667	2.55556	2.33333	3.77778	3.22222	3.11111	3.66667	7.33333
3.11111	2	2.55556	2.66667	4.55556	3.55556	3.66667	2.11111	7.33333
3.44444	2.33333	2.55556	2.77778	2.66667	3.77778	3.88889	2.66667	7.33333
3.66667	2.55556	2.55556	3.33333	2.44444	4	2.33333	3.22222	5.22222
3.88889	2.66667	2.66667	3.88889	2.88889	4.66667	2.66667	3.77778	2.88889
1.88889	3.33333	2.77778	2	3.22222	5.22222	3	2.33333	3.11111
1.88889	1.77778	3	2.44444	3.77778	5.55556	3.44444	2.77778	3.44444
2	2	1.66667	2.77778	4.44444	5.66667	4.22222	3.11111	3.55556
2.22222	2.11111	1.66667	2.66667	2.88889	6.33333	4.55556	3.77778	4
2.44444	2.22222	1.66667	2.88889	2.44444	2.66667	2.44444	4.44444	4.11111
2.77778	2.88889	1.77778	3.33333	2.55556	2.88889	2.66667	2.66667	4.66667
3	3	1.77778	3.66667	2.44444	3.22222	2.88889	3.33333	5.22222
3.33333	3.55556	1.88889	3.88889	2.88889	3.44444	3.66667	3.88889	5.33333
3.55556	2	2.22222	2.55556	3	3.88889	3	2.11111	5.55556
3.77778	2.44444	2.33333	2.88889	2.77778	4.22222	3.55556	2.44444	3.44444
2.22222	1.77778	2.44444	3	3.22222	4.88889	3.77778	3.33333	3.55556
2.22222	2	2.55556	3.55556	3.33333	2.55556	2.66667	3.77778	4
2.22222	2.11111	2.66667	4	3.88889	2.88889	2.88889	2.33333	4.33333
2.22222	2.33333	1.66667	2.11111	2.88889	3.33333	3	2.88889	5
2.22222	2.77778	1.66667	2.22222	2.88889	3.66667	3.88889	3.33333	5.22222
2.33333	2.88889	1.66667	2.77778	2.88889	3.88889	4.22222	3.33333	5.44444
2.33333	3.66667	1.77778	2.22222	3.44444	4.22222	2.22222	4	5.55556
2.44444	2	1.77778	2.55556	3.88889	4.77778	2.77778	2.66667	2.77778
2.55556	2.33333	1.88889	2.88889	4.55556	5.33333	2.88889	3.44444	3
2.66667	1.88889	2.11111	3.44444	2.33333	5.77778	3.33333	4	3.33333
2.77778	2	2.22222	3.88889	3.33333	6	3.88889	2.22222	3.55556
3	2.55556	2.33333	2.22222	3.55556	6.77778	4.33333	2.55556	3.77778
3.22222	2.66667	2.55556	2.44444	4.66667	2.77778	2.22222	3.22222	3.88889
3.44444	2.55556	2.88889	3	2.66667	2.88889	2.66667	3.77778	4.66667
3.77778	2.55556	2.11111	2.22222	3.33333	3.33333	3	2.44444	5
4	2.66667	2.11111	2.55556	3.88889	3.77778	3.77778	2.77778	5.22222
4.55556	3.11111	2.11111	3	4.55556	4	3.33333	2.77778	5.88889
2.33333	1.77778	2.11111	3.33333	5.11111	4.22222	3.88889	2.88889	3.33333
2.55556	1.77778	2.11111	3.55556	3.66667	4.55556	4.55556	3.22222	3.44444
	2.11111	2.22222	2.22222	4	5.11111	2.33333	2.11111	3.66667
	2.55556	2.33333	2.66667	4.77778	5.44444	3	2.11111	4.22222
	1.77778	2.44444	3.22222	2.44444	5.88889	3.11111	2.22222	4.77778
	1.88889	2.55556	2.33333	3.22222	2.88889	4	2.22222	4.88889
	2.11111	2.77778	2.66667	3.77778	3.11111	4.44444	2.66667	5.22222
	2.66667	3.11111	3.11111	4.55556	3.44444	2.44444	2.66667	3.33333
		1.55556	2.33333	2.88889	3.55556	2.66667	3.44444	2.66667
		1.66667	2.55556	3.22222	4.22222	2.88889	2.33333	3.11111
		1.66667	3	3.88889	4.33333	3.33333	2.33333	3.44444
		1.66667	2.33333	4.33333	4.88889	3.77778	2.44444	3.66667
		1.77778	2.77778	5.33333	5	4.44444	2.44444	3.88889
		1.88889	2.44444	2.66667	3	2.33333	3	4
		2.11111	2.88889	3.22222	3	2.55556	2.88889	4.22222
		2.22222	2.22222	3.77778	3.22222	3	3	4.66667
		1.55556	2.11111	4.22222	3.33333	3.11111	3.77778	5
		1.66667	2.33333	2.66667	3.33333	3.66667	4.55556	5.11111
		1.66667	2.55556	3.22222	3.33333	4	2.77778	3.44444
		1.66667	3.11111	3.77778	3.33333	2.33333	3.44444	3.55556
		1.77778	3.55556	4.22222	3.33333	2.88889	4.11111	3.66667
		1.88889	4.22222	4.66667	3.33333	3	2.11111	3.66667
		2.11111	2.22222	2.77778	3.33333	3.55556	2.77778	3.66667
		2.22222	2.66667	3.33333	2.77778	2.22222	3.44444	3.77778
		2	3.11111	3.88889	3	2.55556	4.11111	3.77778
		2	3.33333	4.44444	3.33333	3.11111	2.22222	2.88889
		2	4	2.55556	3.55556	3.44444	3	3.11111
		2.11111	2.11111	3.11111	3.88889	3.77778	2.88889	3.33333
		2.11111	2.33333	3.88889	4.44444	2.55556	3.66667	3.88889
		2.22222	2.77778	4.22222	4.88889	2.77778	4.33333	4
		2.22222	3.22222	4.88889	5	3.11111	2.55556	4.11111
		2.22222	3.55556	2.55556	3.33333	3.33333	3.22222	4.22222
		2.22222	4.33333	2.88889	3.33333	3.55556	4	4.55556
		2.22222	2.33333	2.44444	3.33333	2.22222	2.22222	4.66667
		2.33333	2.11111	2.33333	3.33333	2.66667	3	5
		2.33333	2.33333	3.11111	3.33333	2.88889	3.55556	3.22222
		2.33333	2.66667	3.33333	3.33333	2.44444	4.22222	3.44444
		2.55556	3.11111	3.22222	3.33333	2.77778	2.33333	3.55556
		2.66667	3.33333	3.66667	3.33333	2.55556	3.22222	3.55556
		2.88889	4.11111	3.77778	2.33333	2.88889	3	3.55556
		3.11111	2.33333	3.66667	2.55556	2.22222	3.44444	3.66667
		3.33333	2.77778	4.44444	2.55556	2.55556	4.33333	3.66667
		1.88889	3.22222	3.55556	2.88889	2.55556	2.66667	3.33333
		1.88889	3.44444	4	3.22222	2.88889	3.11111	3.33333
		2.33333	3.88889	2.33333	3.33333	2.44444	3.77778	3.33333
		2.33333	2.11111	2.77778	3.44444	2.66667	2.44444	3.33333
		2.33333	2.55556	3.33333	3.55556	3.11111	2.88889	3.33333
		2.44444	2.88889	4	4	3.66667	3.66667	3.33333
		2.55556	3.22222	4.88889	4.33333	4.22222	4.22222	5.33333
		2.55556	3.77778	2.66667	5	2.33333	2.44444	5.44444
		2.66667	4.11111	3.44444	5.22222	2.77778	3.33333	5.88889
		3	2.22222	4.44444	5.77778	3	3	5.11111
		3.44444	2	5	6.11111	3.66667	3.77778	7.55556
		1.77778	2.22222	2.88889	6.77778	4.11111	4.33333	8
		1.88889	2.55556	3.77778	7	4.88889	2.55556	8
		1.88889	3	4.22222	7.22222	2.77778	3.11111	8.44444
		1.88889	3.33333	2.55556	7.22222	3.22222	3.88889	8.77778
		2	3.88889	2.88889	2.22222	3.55556	2.22222	9.11111
		2.22222	2.22222	3.44444	2.66667	4.22222	2.77778	9.44444
		2.33333	2.66667	4	2.77778	4.55556	3.55556	9.66667
		2.33333	2.88889	4.66667	3	2.44444	4.11111	9.66667
		2.55556	3.11111	2.66667	3.11111	2.77778	2.44444	9.66667
		2.77778	3.55556	3.33333	3.44444	3.22222	3	9.66667
		1.77778	2.22222	3.88889	3.55556	2.55556	3.11111	9.66667
		1.77778	2.44444	4.44444	3.55556	2.88889	3.44444	9.66667
		1.88889	2.66667	3	3.55556	3.55556	4.22222	9.66667
		1.88889	3	2.44444	3.55556	4.22222	2.66667	9.66667
		2.11111	3.33333	3	3.55556	2.33333	3.11111	9.66667
		2.33333	3.88889	3.44444	3.55556	2.66667	3.66667	9.66667
		2.44444	2.33333	4	3.66667	2.88889	2.22222	9.66667
		2.44444	2	4.55556	3.66667	3.55556	2.66667	3.77778
		2.55556	2.33333	2.33333	3.77778	4.22222	3.33333	3.77778
		2.77778	2.77778	3.44444	3.77778	4.55556	4	3.77778
			3.22222	3.88889	3.77778	2.55556	2.66667	3.77778
			3.44444	4.66667	3.77778	2.88889	3.44444	3.77778
			4	2.55556	2	3.33333	2.88889	3.77778
			2.11111	2.66667	2.11111	4	3.66667	3.77778
				2.88889	2.33333		2.55556	3.44444
				3.33333	2.66667		3.22222	3.44444
				4.11111	2.88889		3.77778	3.44444
				5.11111	3.11111		2.33333	3.44444
				2.66667	3.33333		2.88889	3.44444
				3.33333	3.77778		3.44444	3.44444
				3.66667	4.11111		4.11111	3.44444
				4.44444	4.66667		2.33333	3.44444
				2.77778	4.77778		2.88889	3.44444
				2.55556	5.22222		2.77778	3.44444
				2.44444	2.66667		2.44444	3.44444
				2.66667	2.88889		3.33333	2.88889
				2.44444	2.88889		2.11111	2.88889
				3.11111	2.88889		2.11111	2.88889
				3.22222	2.88889		2.11111	2.88889
				4	2.88889		2.22222	2.88889
				3.88889	1.88889		2.88889	2.88889
				4.66667	2		2.66667	2.88889
				2.55556	2.22222		2.22222	2.88889
				2.88889	2.55556		2.33333	2.88889
				2.66667	2.88889		2.88889	2.88889
				2.66667	3.11111		3	2.88889
				2.77778	3.33333		3.44444	2.88889
				3.22222	3.66667		4	2.88889
				3.66667	4		5	2.88889
				4.33333	4.44444		3.11111	2.88889
				3	4.77778		3.77778	2.88889
				3.11111	5		4.55556	2.88889
				4	2.66667		3	2.88889
				4.77778	2.88889		3.66667	2.88889
				5.22222	2.88889		3.88889	2.88889
				2.77778	2.88889		5.11111	2.88889
				3.66667	2.88889		3.11111	2.88889
				4.22222	2.88889		3.55556	2.88889
				2.66667	2.66667		3.66667	2.88889
				3	2.88889		4.22222	2.88889
				3.66667	2.88889		5.22222	2.88889
				4.55556	2.88889		3.22222	2.88889
				2.66667	2.88889		3.44444	2.88889
				2.88889	2.88889		4.66667	2.88889
				3.77778	2.66667		2.66667	2.88889
				4.66667	2.88889		3.22222	2.88889
				5.11111	2.88889		3.66667	2.88889
				3.11111	2.88889		4.88889	2.88889
				3.77778	2.88889		3	2.88889
				4.66667	2.88889		3.44444	2.88889
				2.55556	2.77778		2.77778	2.88889
				2.66667	2.88889		3.33333	2.88889
				3.44444	3.22222		4.33333	2.88889
				4	3.55556		3.33333	2.88889
				2.66667	3.55556		3.88889	2.88889
				3	3.66667		4.77778	2.88889
				4	3.88889		2.88889	2.88889
				4.44444	4.33333		3.22222	2.88889
				5.11111	4.44444		3.77778	2.88889
				2.88889	4.77778		5.11111	2.88889
				3.44444	5.11111		3.11111	2.88889
				4.11111	5.11111		3.33333	2.88889
				2.77778	5.11111		3.11111	2.88889
				3.22222	5.11111		3.55556	2.88889
				3.77778	5.11111		4.22222	2.88889
				4.55556	5.11111		3.11111	2.88889
				2.66667	2.88889		3.77778	2.88889
				3	2.88889		4.66667	2.88889
				3.88889	2.88889		3	2.88889
				2.55556	3		3.55556	2.88889
				2.33333	3.33333		4	2.88889
				2.55556	3.66667		5	2.88889
				2.55556	3.77778		3.22222	2.88889
				2.77778	4		3.33333	2.88889
				2.55556	4.11111		3.11111	2.88889
				2.88889	4.11111		3.66667	2.88889
				3	4.11111		4	2.88889
				3.33333	4.11111		3	2.88889
				3	4.11111		3.44444	2.88889
				2.88889	4.11111		3.77778	2.88889
				2.88889	4.11111		3.22222	2.88889
				3	4.11111		3.66667	2.88889
				3.55556	4.11111		3	2.88889
				3.55556	4.11111		3.11111	2.88889
				3.44444	2.77778		3.22222	2.88889
				3.22222	2.77778		3.22222	2.88889
				3.88889	4.11111		3	2.88889
				1.88889	4.11111		3.11111	2.88889
				2.33333			3.44444	2.88889
				2.88889			3.22222	2.88889
				3.33333			5.11111	2.88889
				4.22222			3.11111	2.88889
				4.77778			3.55556	2.88889
				2.77778			4.77778	2.88889
				3.33333			2.66667	2.88889
				4.22222			3.33333	2.88889
				4.88889			3.55556	2.88889
				3.44444			4.44444	2.88889
				4.22222			2.77778	2.88889
				1.88889			3.33333	2.88889
				2.33333			3.88889	2.88889
				2.88889			4.88889	2.88889
				3.55556			5.55556	2.88889
				4			3	2.88889
				4.88889			3.77778	2.88889
				2.77778			4.66667	2.77778
				3.22222			2.55556	2.77778
				4.11111			3.44444	2.77778
				5			4	2.77778
				2			4.77778	2.77778
				2.55556			3	2.77778
				3			3.66667	2.77778
				3.77778			4.22222	2.77778
				4.33333			4.88889	2.77778
				5			4.88889	2.77778
				2.77778			3	2.77778
				3.55556			3.66667	2.77778
				4			4.77778	2.77778
				4.77778			2.77778	2.77778
				1.88889			3.22222	2.77778
				2.66667			4	2.77778
				3.33333			4.66667	2.77778
				3.66667			2.88889	2.77778
				4.44444			3.44444	4.11111
				5			4	4.11111
				2.88889			5	4.11111
				3.55556			5.11111	4.11111
				4			3	4.11111
				4.88889			3.66667	4.11111
				3.11111			4.88889	4.11111
				2.77778			2.55556	4.11111
				3			3.33333	4.11111
				3			4.22222	4.11111
				3.66667			4.66667	4.11111
				3.55556			3.11111	4.11111
				4			3.33333	4.11111
				4.11111			3.77778	4.11111
				4.77778			4.77778	4.11111
				4.77778			3	4.11111
							3	4.11111
							2.88889	4.11111
							3
							3.33333
							3.66667
							2.55556
							2.66667
							2.66667
							2.66667
							3.22222
							3.55556
							3.88889
							3.88889
							3.11111
							3
							2.88889
							3
							3.66667
							3.66667
							4.22222
							4.22222
							3
							3.66667
							3.88889
							4.77778
							3
							3.55556
							4.22222
							2.77778
							2.88889
							3.22222
							3.55556
							4.33333
							2.77778
							3.33333
							3.77778
							4.88889
							2.88889
							3.55556
							4.33333
							2.77778
							3
							3.55556
							3.88889
							3.44444
							2.44444
							3.22222
							3.66667
							4.77778
							3
							3.44444
							4.11111
							2.66667
							3.11111
							3.55556
							4.11111
							4.44444
							2.77778
							3.11111
							4
							4.55556
							3
							3.55556
							4.11111
							2.88889
							3.22222
							3.66667
							3.88889
							4.77778
							2.55556
							3.33333
							3.77778
							4.33333
							3.11111
							3.33333
							3.88889
							2.55556
							2.77778
							2.88889
							3.22222
							3.77778
							3
							3.11111
							3.11111
							3.33333
							3.88889

### Sheet: Figure 3F Raw Data
Untreated, LB only										0.25x MIC ciprofloxacin										1.00x MIC ciprofloxacin
0-180 min			180-360 min			360-540 min				0-180 min			180-360 min			360-540 min				0-180 min			180-360 min			360-540 min
pixel	um		pixel	um		pixel	um			pixel	um		pixel	um		pixel	um			pixel	um		pixel	um		pixel	um
16	1.77778		26	2.88889		21	2.33333			26	2.88889		30	3.33333		28	3.11111			15	1.66667		40	4.44444		60	6.66667
17	1.88889		27	3		24	2.66667			26	2.88889		36	4		33	3.66667			15	1.66667		43	4.77778		60	6.66667
17	1.88889		31	3.44444		27	3			30	3.33333		20	2.22222		38	4.22222			15	1.66667		46	5.11111		60	6.66667
18	2		32	3.55556		32	3.55556			17	1.88889		26	2.88889		22	2.44444			16	1.77778		53	5.88889		60	6.66667
19	2.11111		38	4.22222		37	4.11111			17	1.88889		30	3.33333		30	3.33333			16	1.77778		31	3.44444		60	6.66667
20	2.22222		24	2.66667		42	4.66667			21	2.33333		37	4.11111		35	3.88889			17	1.88889		32	3.55556		60	6.66667
23	2.55556		25	2.77778		19	2.11111			22	2.44444		20	2.22222		21	2.33333			18	2		34	3.77778		60	6.66667
25	2.77778		29	3.22222		23	2.55556			25	2.77778		26	2.88889		26	2.88889			19	2.11111		38	4.22222		60	6.66667
27	3		34	3.77778		25	2.77778			27	3		29	3.22222		31	3.44444			21	2.33333		43	4.77778		60	6.66667
30	3.33333		39	4.33333		31	3.44444			16	1.77778		33	3.66667		37	4.11111			22	2.44444		47	5.22222		60	6.66667
33	3.66667		24	2.66667		36	4			18	2		39	4.33333		22	2.44444			22	2.44444		51	5.66667		60	6.66667
38	4.22222		25	2.77778		39	4.33333			20	2.22222		23	2.55556		26	2.88889			23	2.55556		52	5.77778		60	6.66667
41	4.55556		27	3		18	2			22	2.44444		34	3.77778		27	3			25	2.77778		60	6.66667		60	6.66667
17	1.88889		31	3.44444		22	2.44444			27	3		38	4.22222		32	3.55556			26	2.88889		60	6.66667		60	6.66667
18	2		34	3.77778		25	2.77778			30	3.33333		20	2.22222		38	4.22222			26	2.88889		60	6.66667		60	6.66667
18	2		24	2.66667		27	3			23	2.55556		27	3		23	2.55556			28	3.11111		60	6.66667		60	6.66667
18	2		26	2.88889		33	3.66667			27	3		31	3.44444		28	3.11111			30	3.33333		60	6.66667		60	6.66667
20	2.22222		30	3.33333		36	4			30	3.33333		35	3.88889		34	3.77778			32	3.55556		60	6.66667		60	6.66667
21	2.33333		33	3.66667		19	2.11111			16	1.77778		21	2.33333		21	2.33333			37	4.11111		28	3.11111		60	6.66667
22	2.44444		35	3.88889		20	2.22222			18	2		26	2.88889		24	2.66667			19	2.11111		31	3.44444		60	6.66667
23	2.55556		20	2.22222		25	2.77778			19	2.11111		30	3.33333		30	3.33333			19	2.11111		33	3.66667		60	6.66667
26	2.88889		24	2.66667		27	3			20	2.22222		35	3.88889		36	4			20	2.22222		36	4		60	6.66667
29	3.22222		28	3.11111		32	3.55556			23	2.55556		40	4.44444		22	2.44444			20	2.22222		38	4.22222		60	6.66667
31	3.44444		30	3.33333		34	3.77778			27	3		24	2.66667		26	2.88889			20	2.22222		44	4.88889		60	6.66667
36	4		36	4		20	2.22222			16	1.77778		22	2.44444		28	3.11111			22	2.44444		48	5.33333		60	6.66667
40	4.44444		21	2.33333		22	2.44444			18	2		27	3		32	3.55556			22	2.44444		49	5.44444		60	6.66667
17	1.88889		25	2.77778		27	3			18	2		30	3.33333		41	4.55556			24	2.66667		58	6.44444		60	6.66667
19	2.11111		29	3.22222		30	3.33333			22	2.44444		35	3.88889		22	2.44444			24	2.66667		60	6.66667		60	6.66667
21	2.33333		31	3.44444		35	3.88889			24	2.66667		21	2.33333		27	3			26	2.88889		60	6.66667		60	6.66667
21	2.33333		35	3.88889		41	4.55556			29	3.22222		27	3		33	3.66667			26	2.88889		60	6.66667		60	6.66667
24	2.66667		20	2.22222		20	2.22222			25	2.77778		29	3.22222		19	2.11111			28	3.11111		60	6.66667		60	6.66667
26	2.88889		24	2.66667		24	2.66667			13	1.44444		35	3.88889		24	2.66667			28	3.11111		60	6.66667		60	6.66667
28	3.11111		26	2.88889		29	3.22222			15	1.66667		41	4.55556		30	3.33333			31	3.44444		23	2.55556		60	6.66667
31	3.44444		28	3.11111		33	3.66667			16	1.77778		23	2.55556		35	3.88889			34	3.77778		25	2.77778		60	6.66667
33	3.66667		32	3.55556		36	4			19	2.11111		21	2.33333		22	2.44444			37	4.11111		28	3.11111		60	6.66667
35	3.88889		19	2.11111		21	2.33333			21	2.33333		27	3		25	2.77778			40	4.44444		31	3.44444		60	6.66667
17	1.88889		23	2.55556		23	2.55556			22	2.44444		32	3.55556		29	3.22222			21	2.33333		35	3.88889		63	7
17	1.88889		25	2.77778		27	3			25	2.77778		37	4.11111		32	3.55556			22	2.44444		37	4.11111		64	7.11111
18	2		30	3.33333		32	3.55556			27	3		21	2.33333		40	4.44444			21	2.33333		43	4.77778		66	7.33333
20	2.22222		33	3.66667		22	2.44444			13	1.44444		26	2.88889		22	2.44444			23	2.55556		23	2.55556		70	7.77778
22	2.44444		20	2.22222		26	2.88889			14	1.55556		30	3.33333		27	3			22	2.44444		25	2.77778		64	7.11111
25	2.77778		22	2.44444		20	2.22222			15	1.66667		34	3.77778		33	3.66667			23	2.55556		29	3.22222		66	7.33333
27	3		25	2.77778		19	2.11111			18	2		41	4.55556		19	2.11111			23	2.55556		32	3.55556		66	7.33333
30	3.33333		28	3.11111		21	2.33333			21	2.33333		24	2.66667		24	2.66667			23	2.55556		34	3.77778		66	7.33333
32	3.55556		32	3.55556		25	2.77778			23	2.55556		22	2.44444		29	3.22222			23	2.55556		36	4		47	5.22222
34	3.77778		20	2.22222		29	3.22222			24	2.66667		26	2.88889		34	3.77778			24	2.66667		42	4.66667		26	2.88889
21	2.33333		24	2.66667		32	3.55556			30	3.33333		29	3.22222		21	2.33333			25	2.77778		47	5.22222		28	3.11111
23	2.55556		27	3		39	4.33333			16	1.77778		34	3.77778		25	2.77778			27	3		50	5.55556		31	3.44444
25	2.77778		30	3.33333		19	2.11111			18	2		40	4.44444		28	3.11111			15	1.66667		51	5.66667		32	3.55556
28	3.11111		35	3.88889		23	2.55556			19	2.11111		26	2.88889		34	3.77778			15	1.66667		57	6.33333		36	4
32	3.55556		19	2.11111		26	2.88889			20	2.22222		22	2.44444		40	4.44444			15	1.66667		24	2.66667		37	4.11111
36	4		20	2.22222		29	3.22222			26	2.88889		23	2.55556		24	2.66667			16	1.77778		26	2.88889		42	4.66667
22	2.44444		20	2.22222		34	3.77778			27	3		22	2.44444		30	3.33333			16	1.77778		29	3.22222		47	5.22222
24	2.66667		23	2.55556		37	4.11111			32	3.55556		26	2.88889		35	3.88889			17	1.88889		31	3.44444		48	5.33333
27	3		24	2.66667		20	2.22222			18	2		27	3		19	2.11111			20	2.22222		35	3.88889		50	5.55556
30	3.33333		28	3.11111		22	2.44444			22	2.44444		25	2.77778		22	2.44444			21	2.33333		38	4.22222		31	3.44444
33	3.66667		33	3.66667		24	2.66667			16	1.77778		29	3.22222		30	3.33333			22	2.44444		44	4.88889		32	3.55556
38	4.22222		39	4.33333		27	3			18	2		30	3.33333		34	3.77778			23	2.55556		23	2.55556		36	4
			19	2.11111		30	3.33333			19	2.11111		35	3.88889		21	2.33333			24	2.66667		26	2.88889		39	4.33333
			24	2.66667		35	3.88889			21	2.33333		26	2.88889		26	2.88889			15	1.66667		30	3.33333		45	5
			27	3		19	2.11111			25	2.77778		26	2.88889		30	3.33333			15	1.66667		33	3.66667		47	5.22222
			30	3.33333		22	2.44444			26	2.88889		26	2.88889		30	3.33333			15	1.66667		35	3.88889		49	5.44444
			34	3.77778		24	2.66667			33	3.66667		31	3.44444		36	4			16	1.77778		38	4.22222		50	5.55556
			38	4.22222		27	3			18	2		35	3.88889		24	2.66667			16	1.77778		43	4.77778		25	2.77778
			19	2.11111		31	3.44444			21	2.33333		41	4.55556		31	3.44444			17	1.88889		48	5.33333		27	3
			22	2.44444		36	4			17	1.88889		21	2.33333		36	4			19	2.11111		52	5.77778		30	3.33333
			26	2.88889		19	2.11111			18	2		30	3.33333		20	2.22222			20	2.22222		54	6		32	3.55556
			28	3.11111		20	2.22222			23	2.55556		32	3.55556		23	2.55556			21	2.33333		61	6.77778		34	3.77778
			32	3.55556		24	2.66667			24	2.66667		42	4.66667		29	3.22222			23	2.55556		25	2.77778		35	3.88889
			35	3.88889		27	3			23	2.55556		24	2.66667		34	3.77778			26	2.88889		26	2.88889		42	4.66667
			20	2.22222		31	3.44444			23	2.55556		30	3.33333		22	2.44444			19	2.11111		30	3.33333		45	5
			24	2.66667		35	3.88889			24	2.66667		35	3.88889		25	2.77778			19	2.11111		34	3.77778		47	5.22222
			27	3		20	2.22222			28	3.11111		41	4.55556		25	2.77778			19	2.11111		36	4		53	5.88889
			30	3.33333		21	2.33333			16	1.77778		46	5.11111		26	2.88889			19	2.11111		38	4.22222		30	3.33333
			34	3.77778		24	2.66667			16	1.77778		33	3.66667		29	3.22222			19	2.11111		41	4.55556		31	3.44444
						28	3.11111			19	2.11111		36	4		19	2.11111			20	2.22222		46	5.11111		33	3.66667
						30	3.33333			23	2.55556		43	4.77778		19	2.11111			21	2.33333		49	5.44444		38	4.22222
						36	4			16	1.77778		22	2.44444		20	2.22222			22	2.44444		53	5.88889		43	4.77778
						20	2.22222			17	1.88889		29	3.22222		20	2.22222			23	2.55556		26	2.88889		44	4.88889
						21	2.33333			19	2.11111		34	3.77778		24	2.66667			25	2.77778		28	3.11111		47	5.22222
						25	2.77778			24	2.66667		41	4.55556		24	2.66667			28	3.11111		31	3.44444		30	3.33333
						29	3.22222						26	2.88889		31	3.44444			14	1.55556		32	3.55556		24	2.66667
						32	3.55556						29	3.22222		21	2.33333			15	1.66667		38	4.22222		28	3.11111
						18	2						35	3.88889		21	2.33333			15	1.66667		39	4.33333		31	3.44444
						21	2.33333						39	4.33333		22	2.44444			15	1.66667		44	4.88889		33	3.66667
						24	2.66667						48	5.33333		22	2.44444			16	1.77778		45	5		35	3.88889
						19	2.11111						24	2.66667		27	3			17	1.88889		27	3		36	4
						21	2.33333						29	3.22222		26	2.88889			19	2.11111		27	3		38	4.22222
						20	2.22222						34	3.77778		27	3			20	2.22222		29	3.22222		42	4.66667
						22	2.44444						38	4.22222		34	3.77778			14	1.55556		30	3.33333		45	5
						21	2.33333						24	2.66667		41	4.55556			15	1.66667		30	3.33333		46	5.11111
						24	2.66667						29	3.22222		25	2.77778			15	1.66667		30	3.33333		31	3.44444
						28	3.11111						34	3.77778		31	3.44444			15	1.66667		30	3.33333		32	3.55556
						31	3.44444						38	4.22222		37	4.11111			16	1.77778		30	3.33333		33	3.66667
						36	4						42	4.66667		19	2.11111			17	1.88889		30	3.33333		33	3.66667
						22	2.44444						25	2.77778		25	2.77778			19	2.11111		30	3.33333		33	3.66667
						25	2.77778						30	3.33333		31	3.44444			20	2.22222		25	2.77778		34	3.77778
						28	3.11111						35	3.88889		37	4.11111			18	2		27	3		34	3.77778
						32	3.55556						40	4.44444		20	2.22222			18	2		30	3.33333		26	2.88889
						37	4.11111						23	2.55556		27	3			18	2		32	3.55556		28	3.11111
						22	2.44444						28	3.11111		26	2.88889			19	2.11111		35	3.88889		30	3.33333
						25	2.77778						35	3.88889		33	3.66667			19	2.11111		40	4.44444		35	3.88889
						26	2.88889						38	4.22222		39	4.33333			20	2.22222		44	4.88889		36	4
						28	3.11111						44	4.88889		23	2.55556			20	2.22222		45	5		37	4.11111
						34	3.77778						23	2.55556		29	3.22222			20	2.22222		30	3.33333		38	4.22222
						21	2.33333						26	2.88889		36	4			20	2.22222		30	3.33333		41	4.55556
						24	2.66667						22	2.44444		20	2.22222			20	2.22222		30	3.33333		42	4.66667
						27	3						21	2.33333		27	3			21	2.33333		30	3.33333		45	5
						31	3.44444						28	3.11111		32	3.55556			21	2.33333		30	3.33333		29	3.22222
						36	4						30	3.33333		38	4.22222			21	2.33333		30	3.33333		31	3.44444
						21	2.33333						29	3.22222		21	2.33333			23	2.55556		30	3.33333		32	3.55556
						22	2.44444						33	3.66667		29	3.22222			24	2.66667		30	3.33333		32	3.55556
						26	2.88889						34	3.77778		27	3			26	2.88889		21	2.33333		32	3.55556
						30	3.33333						33	3.66667		31	3.44444			28	3.11111		23	2.55556		33	3.66667
						34	3.77778						40	4.44444		39	4.33333			30	3.33333		23	2.55556		33	3.66667
						20	2.22222						32	3.55556		24	2.66667			17	1.88889		26	2.88889		30	3.33333
						21	2.33333						36	4		28	3.11111			17	1.88889		29	3.22222		30	3.33333
						25	2.77778						21	2.33333		34	3.77778			21	2.33333		30	3.33333		30	3.33333
						29	3.22222						25	2.77778		22	2.44444			21	2.33333		31	3.44444		30	3.33333
						34	3.77778						30	3.33333		26	2.88889			21	2.33333		32	3.55556		30	3.33333
													36	4		33	3.66667			22	2.44444		36	4		30	3.33333
													44	4.88889		38	4.22222			23	2.55556		39	4.33333		48	5.33333
													24	2.66667		22	2.44444			23	2.55556		45	5		49	5.44444
													31	3.44444		30	3.33333			24	2.66667		47	5.22222		53	5.88889
													40	4.44444		27	3			27	3		52	5.77778		46	5.11111
													45	5		34	3.77778			31	3.44444		55	6.11111		68	7.55556
													26	2.88889		39	4.33333			16	1.77778		61	6.77778		72	8
													34	3.77778		23	2.55556			17	1.88889		63	7		72	8
													38	4.22222		28	3.11111			17	1.88889		65	7.22222		76	8.44444
													23	2.55556		35	3.88889			17	1.88889		65	7.22222		79	8.77778
													26	2.88889		20	2.22222			18	2		20	2.22222		82	9.11111
													31	3.44444		25	2.77778			20	2.22222		24	2.66667		85	9.44444
													36	4		32	3.55556			21	2.33333		25	2.77778		87	9.66667
													42	4.66667		37	4.11111			21	2.33333		27	3		87	9.66667
													24	2.66667		22	2.44444			23	2.55556		28	3.11111		87	9.66667
													30	3.33333		27	3			25	2.77778		31	3.44444		87	9.66667
													35	3.88889		28	3.11111			16	1.77778		32	3.55556		87	9.66667
													40	4.44444		31	3.44444			16	1.77778		32	3.55556		87	9.66667
													27	3		38	4.22222			17	1.88889		32	3.55556		87	9.66667
													22	2.44444		24	2.66667			17	1.88889		32	3.55556		87	9.66667
													27	3		28	3.11111			19	2.11111		32	3.55556		87	9.66667
													31	3.44444		33	3.66667			21	2.33333		32	3.55556		87	9.66667
													36	4		20	2.22222			22	2.44444		33	3.66667		87	9.66667
													41	4.55556		24	2.66667			22	2.44444		33	3.66667		34	3.77778
													21	2.33333		30	3.33333			23	2.55556		34	3.77778		34	3.77778
													31	3.44444		36	4			25	2.77778		34	3.77778		34	3.77778
													35	3.88889		24	2.66667						34	3.77778		34	3.77778
													42	4.66667		31	3.44444						34	3.77778		34	3.77778
													23	2.55556		26	2.88889						18	2		34	3.77778
													24	2.66667		33	3.66667						19	2.11111		34	3.77778
													26	2.88889		23	2.55556						21	2.33333		31	3.44444
													30	3.33333		29	3.22222						24	2.66667		31	3.44444
													37	4.11111		34	3.77778						26	2.88889		31	3.44444
													46	5.11111		21	2.33333						28	3.11111		31	3.44444
													24	2.66667		26	2.88889						30	3.33333		31	3.44444
													30	3.33333		31	3.44444						34	3.77778		31	3.44444
													33	3.66667		37	4.11111						37	4.11111		31	3.44444
													40	4.44444		21	2.33333						42	4.66667		31	3.44444
													25	2.77778		26	2.88889						43	4.77778		31	3.44444
													23	2.55556		25	2.77778						47	5.22222		31	3.44444
													22	2.44444		22	2.44444						24	2.66667		31	3.44444
													24	2.66667		30	3.33333						26	2.88889		26	2.88889
													22	2.44444		19	2.11111						26	2.88889		26	2.88889
													28	3.11111		19	2.11111						26	2.88889		26	2.88889
													29	3.22222		19	2.11111						26	2.88889		26	2.88889
													36	4		20	2.22222						26	2.88889		26	2.88889
													35	3.88889		26	2.88889						17	1.88889		26	2.88889
													42	4.66667		24	2.66667						18	2		26	2.88889
													23	2.55556		20	2.22222						20	2.22222		26	2.88889
													26	2.88889		21	2.33333						23	2.55556		26	2.88889
													24	2.66667		26	2.88889						26	2.88889		26	2.88889
													24	2.66667		27	3						28	3.11111		26	2.88889
													25	2.77778		31	3.44444						30	3.33333		26	2.88889
													29	3.22222		36	4						33	3.66667		26	2.88889
													33	3.66667		45	5						36	4		26	2.88889
													39	4.33333		28	3.11111						40	4.44444		26	2.88889
													27	3		34	3.77778						43	4.77778		26	2.88889
													28	3.11111		41	4.55556						45	5		26	2.88889
													36	4		27	3						24	2.66667		26	2.88889
													43	4.77778		33	3.66667						26	2.88889		26	2.88889
													47	5.22222		35	3.88889						26	2.88889		26	2.88889
													25	2.77778		46	5.11111						26	2.88889		26	2.88889
													33	3.66667		28	3.11111						26	2.88889		26	2.88889
													38	4.22222		32	3.55556						26	2.88889		26	2.88889
													24	2.66667		33	3.66667						24	2.66667		26	2.88889
													27	3		38	4.22222						26	2.88889		26	2.88889
													33	3.66667		47	5.22222						26	2.88889		26	2.88889
													41	4.55556		29	3.22222						26	2.88889		26	2.88889
													24	2.66667		31	3.44444						26	2.88889		26	2.88889
													26	2.88889		42	4.66667						26	2.88889		26	2.88889
													34	3.77778		24	2.66667						24	2.66667		26	2.88889
													42	4.66667		29	3.22222						26	2.88889		26	2.88889
													46	5.11111		33	3.66667						26	2.88889		26	2.88889
													28	3.11111		44	4.88889						26	2.88889		26	2.88889
													34	3.77778		27	3						26	2.88889		26	2.88889
													42	4.66667		31	3.44444						26	2.88889		26	2.88889
													23	2.55556		25	2.77778						25	2.77778		26	2.88889
													24	2.66667		30	3.33333						26	2.88889		26	2.88889
													31	3.44444		39	4.33333						29	3.22222		26	2.88889
													36	4		30	3.33333						32	3.55556		26	2.88889
													24	2.66667		35	3.88889						32	3.55556		26	2.88889
													27	3		43	4.77778						33	3.66667		26	2.88889
													36	4		26	2.88889						35	3.88889		26	2.88889
													40	4.44444		29	3.22222						39	4.33333		26	2.88889
													46	5.11111		34	3.77778						40	4.44444		26	2.88889
													26	2.88889		46	5.11111						43	4.77778		26	2.88889
													31	3.44444		28	3.11111						46	5.11111		26	2.88889
													37	4.11111		30	3.33333						46	5.11111		26	2.88889
													25	2.77778		28	3.11111						46	5.11111		26	2.88889
													29	3.22222		32	3.55556						46	5.11111		26	2.88889
													34	3.77778		38	4.22222						46	5.11111		26	2.88889
													41	4.55556		28	3.11111						46	5.11111		26	2.88889
													24	2.66667		34	3.77778						26	2.88889		26	2.88889
													27	3		42	4.66667						26	2.88889		26	2.88889
													35	3.88889		27	3						26	2.88889		26	2.88889
													23	2.55556		32	3.55556						27	3		26	2.88889
													21	2.33333		36	4						30	3.33333		26	2.88889
													23	2.55556		45	5						33	3.66667		26	2.88889
													23	2.55556		29	3.22222						34	3.77778		26	2.88889
													25	2.77778		30	3.33333						36	4		26	2.88889
													23	2.55556		28	3.11111						37	4.11111		26	2.88889
													26	2.88889		33	3.66667						37	4.11111		26	2.88889
													27	3		36	4						37	4.11111		26	2.88889
													30	3.33333		27	3						37	4.11111		26	2.88889
													27	3		31	3.44444						37	4.11111		26	2.88889
													26	2.88889		34	3.77778						37	4.11111		26	2.88889
													26	2.88889		29	3.22222						37	4.11111		26	2.88889
													27	3		33	3.66667						37	4.11111		26	2.88889
													32	3.55556		27	3						37	4.11111		26	2.88889
													32	3.55556		28	3.11111						37	4.11111		26	2.88889
													31	3.44444		29	3.22222						25	2.77778		26	2.88889
													29	3.22222		29	3.22222						25	2.77778		26	2.88889
													35	3.88889		27	3						37	4.11111		26	2.88889
													17	1.88889		28	3.11111						37	4.11111		26	2.88889
													21	2.33333		31	3.44444									26	2.88889
													26	2.88889		29	3.22222									26	2.88889
													30	3.33333		46	5.11111									26	2.88889
													38	4.22222		28	3.11111									26	2.88889
													43	4.77778		32	3.55556									26	2.88889
													25	2.77778		43	4.77778									26	2.88889
													30	3.33333		24	2.66667									26	2.88889
													38	4.22222		30	3.33333									26	2.88889
													44	4.88889		32	3.55556									26	2.88889
													31	3.44444		40	4.44444									26	2.88889
													38	4.22222		25	2.77778									26	2.88889
													17	1.88889		30	3.33333									26	2.88889
													21	2.33333		35	3.88889									26	2.88889
													26	2.88889		44	4.88889									26	2.88889
													32	3.55556		50	5.55556									26	2.88889
													36	4		27	3									26	2.88889
													44	4.88889		34	3.77778									26	2.88889
													25	2.77778		42	4.66667									25	2.77778
													29	3.22222		23	2.55556									25	2.77778
													37	4.11111		31	3.44444									25	2.77778
													45	5		36	4									25	2.77778
													18	2		43	4.77778									25	2.77778
													23	2.55556		27	3									25	2.77778
													27	3		33	3.66667									25	2.77778
													34	3.77778		38	4.22222									25	2.77778
													39	4.33333		44	4.88889									25	2.77778
													45	5		44	4.88889									25	2.77778
													25	2.77778		27	3									25	2.77778
													32	3.55556		33	3.66667									25	2.77778
													36	4		43	4.77778									25	2.77778
													43	4.77778		25	2.77778									25	2.77778
													17	1.88889		29	3.22222									25	2.77778
													24	2.66667		36	4									25	2.77778
													30	3.33333		42	4.66667									25	2.77778
													33	3.66667		26	2.88889									25	2.77778
													40	4.44444		31	3.44444									37	4.11111
													45	5		36	4									37	4.11111
													26	2.88889		45	5									37	4.11111
													32	3.55556		46	5.11111									37	4.11111
													36	4		27	3									37	4.11111
													44	4.88889		33	3.66667									37	4.11111
													28	3.11111		44	4.88889									37	4.11111
													25	2.77778		23	2.55556									37	4.11111
													27	3		30	3.33333									37	4.11111
													27	3		38	4.22222									37	4.11111
													33	3.66667		42	4.66667									37	4.11111
													32	3.55556		28	3.11111									37	4.11111
													36	4		30	3.33333									37	4.11111
													37	4.11111		34	3.77778									37	4.11111
													43	4.77778		43	4.77778									37	4.11111
													43	4.77778		27	3									37	4.11111
																27	3									37	4.11111
																26	2.88889									37	4.11111
																27	3
																30	3.33333
																33	3.66667
																23	2.55556
																24	2.66667
																24	2.66667
																24	2.66667
																29	3.22222
																32	3.55556
																35	3.88889
																35	3.88889
																28	3.11111
																27	3
																26	2.88889
																27	3
																33	3.66667
																33	3.66667
																38	4.22222
																38	4.22222
																27	3
																33	3.66667
																35	3.88889
																43	4.77778
																27	3
																32	3.55556
																38	4.22222
																25	2.77778
																26	2.88889
																29	3.22222
																32	3.55556
																39	4.33333
																25	2.77778
																30	3.33333
																34	3.77778
																44	4.88889
																26	2.88889
																32	3.55556
																39	4.33333
																25	2.77778
																27	3
																32	3.55556
																35	3.88889
																31	3.44444
																22	2.44444
																29	3.22222
																33	3.66667
																43	4.77778
																27	3
																31	3.44444
																37	4.11111
																24	2.66667
																28	3.11111
																32	3.55556
																37	4.11111
																40	4.44444
																25	2.77778
																28	3.11111
																36	4
																41	4.55556
																27	3
																32	3.55556
																37	4.11111
																26	2.88889
																29	3.22222
																33	3.66667
																35	3.88889
																43	4.77778
																23	2.55556
																30	3.33333
																34	3.77778
																39	4.33333
																28	3.11111
																30	3.33333
																35	3.88889
																23	2.55556
																25	2.77778
																26	2.88889
																29	3.22222
																34	3.77778
																27	3
																28	3.11111
																28	3.11111
																30	3.33333
																35	3.88889
