## Supplementary File S5 for "Cellular heterogeneity in the response of *Burkholderia thailandensis* to antibiotics and phages in synthetic spatial refuges"

### Sheet: Figure 5B
	Phage		Phage + Cip		Phage+TMP
	Mean	SEM	Mean	SEM	Mean	SEM
Top	37.5	11.12	38.2979	8.291	66.6667	17.8885
Mid	21.875	7.994	36.1702	6.092	16.6667	17.8885
Bottom	40.625	9.446	25.5319	7.315	16.6667	8.94427

### Sheet: Figure 5B_RawData
	Phage	Phage + Cip	Phage+TMP
Top	n=12	n=18	n=4
Mid	n=7	n=17	n=1
Bottom	n=13	n=12	n=1
Phage				%
Area	top	mid	bottom	top	mid	bottom
1	0	0	1	0	0	100
2	1	0	0	100	0	0
3	2	0	0	100	0	0
4	0	1	2	0	33.3333	66.6667
5	1	0	1	50	0	50
7	0	0	1	0	0	100
8	1	0	0	100	0	0
9	2	0	3	40	0	60
10	2	1	1	50	25	25
11	0	1	2	0	33.3333	66.6667
12	1	0	1	50	0	50
13	0	2	1	0	66.6667	33.3333
14	2	0	0	100	0	0
15	0	2	0	0	100	0
%	37.5	21.875	40.625	11.1199	7.99388	9.44552	SEM
Phage + 0.25x MIC ciprofloxacin				%
Area	top	mid	bottom	top	mid	bottom
1	3	3	4	30	30	40
2	3	1	1	60	20	20
3	1	2	0	33.3333	66.6667	0
4	5	1	0	83.3333	16.6667	0
5	2	5	1	25	62.5	12.5
6	1	2	4	14.2857	28.5714	57.1429
7	1	2	2	20	40	40
10	2	1	0	66.6667	33.3333	0
%	38.2979	36.1702	25.5319	8.29123	6.09164	7.3146	SEM
Phage + 0.25x MIC Trimethoprim				%
Area	top	mid	bottom	top	mid	bottom
1	1	0	0	100	0	0
5	1	0	1	50	0	50
7	1	0	0	100	0	0
8	1	0	0	100	0	0
12	0	1	0	0	100	0
%	66.6667	16.6667	16.6667	17.8885	17.8885	8.94427

### Sheet: Figure 5C
Generation	Phage		Phage + Cip		Phage+TMP
	MEAN	SEM	MEAN	SEM	MEAN	SEM
0	27.6596	2.214	20	2.55155	83	0
1	38.2979	1.54539	26.6667	3.49386	0	0
2	12.766	2.93216	20	4.65848	16	11.094
3	6.38298	5.32179	11.6667	5.31981
4	8.51064	4.19972	18.3333	5.06607
5	2.12766	7.39053	1.66667	11.6927
6	0	0	1.66667	11.6927

### Sheet: Figure 5C_RawData
Generation	Phage	Phage + Cip	Phage+TMP
0	n=13	n=12	n=5
1	n=18	n=16	n=0
2	n=6	n=12	n=1
3	n=3	n=7	n=0
4	n=4	n=11	n=0
5	n=1	n=1	n=0
6	n=0	n=1	n=0
total	45	60	6
Phage monotherapy
	Generation
Area	0	1	2	3	4	5	6	7	8
1	1	2	1	0	0	0	0	0	0
2	0	2	0	0	0	0	0	0	0
3	1	0	0	0	1	0	0	0	0
4	1	1	1	0	1	0	0	0	0
5	1	1	1	0	0	0	0	0	0
6	0	3	0	0	0	0	0	0	0
7	0	1	1	0	0	0	0	0	0
8	0	0	0	0	0	0	0	0	0
9	1	2	2	1	0	0	0	0	0
10	3	3	0	0	2	0	0	0	0
11	0	1	0	2	0	0	0	0	0
12	3	0	0	0	0	0	0	0	0
13	2	2	0	0	0	1	0	0	0
Sum	13	18	6	3	4	1	0	0	0
Area	%
1	7.69231	11.1111	16.6667	0	0	0	0	0	0
2	0	11.1111	0	0	0	0	0	0	0
3	7.69231	0	0	0	25	0	0	0	0
4	7.69231	5.55556	16.6667	0	25	0	0	0	0
5	7.69231	5.55556	16.6667	0	0	0	0	0	0
6	0	16.6667	0	0	0	0	0	0	0
7	0	5.55556	16.6667	0	0	0	0	0	0
8	0	0	0	0	0	0	0	0	0
9	7.69231	11.1111	33.3333	33.3333	0	0	0	0	0
10	23.0769	16.6667	0	0	50	0	0	0	0
11	0	5.55556	0	66.6667	0	0	0	0	0
12	23.0769	0	0	0	0	0	0	0	0
13	15.3846	11.1111	0	0	0	100	0	0	0
SEM	2.214	1.54539	2.93216	5.32179	4.19972	7.39053	0	0	0
Phage+0.25x MIC Ciprofloxacin
	Generation
Area	0	1	2	3	4	5	6	7	8
1	0	5	4	3	0	0	0	0	0
2	2	2	2	2	0	0	0	0	0
3	3	3	0	0	2	0	0	0	0
4	1	3	1	0	0	0	0	0	0
5	2	2	0	1	2	0	1	0	0
6	1	0	1	0	5	0	0	0	0
7	1	0	4	1	1	0	0	0	0
10	2	1	0	0	1	1	0	0	0
Sum	12	16	12	7	11	1	1	0	0
Area	%
1	0	31.25	33.3333	42.8571	0	0	0	0	0
2	16.6667	12.5	16.6667	28.5714	0	0	0	0	0
3	25	18.75	0	0	18.1818	0	0	0	0
4	8.33333	18.75	8.33333	0	0	0	0	0	0
5	16.6667	12.5	0	14.2857	18.1818	0	100	0	0
6	8.33333	0	8.33333	0	45.4545	0	0	0	0
7	8.33333	0	33.3333	14.2857	9.09091	0	0	0	0
10	16.6667	6.25	0	0	9.09091	100	0	0	0
SEM	2.55155	3.49386	4.65847	5.31981	5.06607	11.6927	11.6927	0	0
Phage+ 0.25x MIC Trimethoprim
	Generation
Area	0	1	2	3	4	5	6	7	8
1	1	0	0	0	0	0	0	0	0
5	1	0	1	0	0	0	0	0	0
7	1	0	0	0	0	0	0	0	0
8	1	0	0	0	0	0	0	0	0
12	1	0	0	0	0	0	0	0	0
Sum	5	0	1	0	0	0	0	0	0
Area	%
1	20	0	0	0	0	0	0	0	0
5	20	0	100	0	0	0	0	0	0
7	20	0	0	0	0	0	0	0	0
8	20	0	0	0	0	0	0	0	0
12	20	0	0	0	0	0	0	0	0
SEM	0	0	11.094	0	0	0	0	0	0
