## Supplementary File S6 for "Cellular heterogeneity in the response of *Burkholderia thailandensis* to antibiotics and phages in synthetic spatial refuges"

### Sheet: Figure 6A
Gen1-2			Gen2-3			Gen3-4
Untreated	Phage	Phage+Cip	Untreated	Phage	Phage+Cip	Untreated	Phage	Phage+Cip
1.77778	2.22222	1.55556	2.88889	2.22222	2	2.33333	2.11111	2.33333
1.88889	2.44444	1.66667	3	2.55556	2.33333	2.66667	2.33333	2.44444
1.88889	2.77778	1.77778	3.44444	2.77778	2.66667	3	2.66667	2.77778
2	3.22222	1.88889	3.55556	2.88889	3	3.55556	3.11111	3.22222
2.11111	3.66667	2	4.22222	3.44444	3.11111	4.11111	3.77778	3.66667
2.22222	3.88889	2.44444	2.66667	3.77778	3.55556	4.66667	1.88889	3.88889
2.55556	4.22222	2.66667	2.77778	2.22222	4.11111	2.11111	2.44444	2.11111
2.77778	2.33333	3	3.22222	2.44444	1.88889	2.55556	2.77778	2.55556
3	2.44444	3.33333	3.77778	2.66667	2.33333	2.77778	3.22222	3
3.33333	2.66667	3.66667	4.33333	2.77778	2.55556	3.44444	3.88889	3.22222
3.66667	2.88889	1.55556	2.66667	3.55556	2.77778	4	2.33333	3.77778
4.22222	3.55556	1.66667	2.77778	4.11111	3.22222	4.33333	2.77778	4
4.55556	3.77778	1.77778	3	2.22222	3.44444	2	3.11111	2.11111
1.88889	4.11111	2	3.44444	2.33333	3.88889	2.44444	3.55556	2.44444
2	1.88889	2.22222	3.77778	2.66667	2	2.77778	4.11111	2.66667
2	1.88889	2.55556	2.66667	3.11111	2.11111	3	2.11111	3
2	2.11111	2.66667	2.88889	3.66667	2.44444	3.66667	2.66667	3.66667
2.22222	2.33333	2.88889	3.33333	3.77778	2.88889	4	2.88889	4.22222
2.33333	2.66667	3.33333	3.66667	2.11111	3.22222	2.11111	3.44444	2.11111
2.44444	2.88889	3.88889	3.88889	2.33333	3.77778	2.22222	4	2.66667
2.55556	3.11111	1.88889	2.22222	2.66667	4.33333	2.77778	1.88889	2.77778
2.88889	3.44444	2.11111	2.66667	3	2.11111	3	2.22222	3.11111
3.22222	3.55556	2.33333	3.11111	3.66667	2.33333	3.55556	2.55556	3.55556
3.44444	4	2.44444	3.33333	4.11111	2.33333	3.77778	3.22222	4
4	4.44444	2.77778	4	2.22222	2.55556	2.22222	3.88889	2.11111
4.44444	2	3.11111	2.33333	2.66667	3	2.44444	2	2.55556
1.88889	2	3.55556	2.77778	3	3.44444	3	2.44444	2.66667
2.11111	2.22222	4	3.22222	3.55556	3.55556	3.33333	2.66667	3.22222
2.33333	2.22222	1.88889	3.44444	2.33333	2.22222	3.88889	3	3.77778
2.33333	2.55556	2	3.88889	2.77778	2.44444	4.55556	3.66667	4.11111
2.66667	2.66667	2.22222	2.22222	3.11111	2.88889	2.22222	2.11111	2.33333
2.88889	3	2.33333	2.66667	3.66667	3.22222	2.66667	2.33333	2.55556
3.11111	3.44444	2.66667	2.88889	2.22222	3.44444	3.22222	2.77778	2.88889
3.44444	3.55556	3	3.11111	2.44444	2.22222	3.66667	3.22222	3.33333
3.66667	3.88889	3.66667	3.55556	2.88889	2.44444	4	2.22222	3.55556
3.88889	4.44444	4	2.11111	3.33333	2.77778	2.33333	2.44444	3.88889
1.88889	1.66667	1.77778	2.55556	2.33333	3	2.55556	2.88889	2.11111
1.88889	1.66667	1.88889	2.77778	2.55556	3.44444	3	3.33333	2.22222
2	1.66667	2	3.33333	3	2.22222	3.55556	2	2.44444
2.22222	1.77778	2.11111	3.66667	3.33333	2.55556	2.44444	2.22222	2.88889
2.44444	2	2.33333	2.22222	2.33333	2.88889	2.88889	2.44444	3.11111
2.77778	2.33333	2.66667	2.44444	2.55556	3.44444	2.22222	3	3.66667
3	2.44444	3	2.77778	2.88889	3.88889	2.11111	3.55556	2.11111
3.33333	2.77778	3.33333	3.11111	3.22222	1.88889	2.33333	3.88889	2.22222
3.55556	3	1.77778	3.55556	3.44444	2	2.77778	2	2.55556
3.77778	3.22222	1.88889	2.22222	2.22222	2.55556	3.22222	2.33333	2.77778
2.33333	3.66667	2.22222	2.66667	2.44444	2.88889	3.55556	2.44444	3
2.55556	4	2.33333	3	3	3.11111	4.33333	2.88889	3.55556
2.77778	1.66667	2.55556	3.33333	3.22222	3.44444	2.11111	3.33333	2
3.11111	1.77778	3	3.88889	3.44444	1.88889	2.55556	3.88889	2.11111
3.55556	1.77778	3.33333	2.11111	2.44444	2	2.88889	2.11111	2.44444
4	1.88889	3.66667	2.22222	2.66667	2.22222	3.22222	2.44444	2.88889
2.44444	2.11111	1.77778	2.22222	3	2.66667	3.77778	2.66667	3.22222
2.66667	2.22222	1.77778	2.55556	3.55556	2.88889	4.11111	3.22222	3.66667
3	2.55556	1.88889	2.66667	3.88889	3.33333	2.22222	3.77778	2
3.33333	2.88889	1.88889	3.11111	2.44444	2	2.44444	4.11111	2.11111
3.66667	3.22222	1.88889	3.66667	2.77778	2	2.66667	2	2.55556
4.22222	3.55556	2	4.33333	3.11111	2.33333	3	2.44444	2.88889
	3.88889	2.11111	2.11111	3.66667	2.66667	3.33333	2.66667	3.22222
	4.22222	2.44444	2.66667	4	2.88889	3.88889	3.11111	3.77778
	2.22222	2.66667	3	1.88889	3.22222	2.11111	3.66667	2.11111
	2.44444	3	3.33333	2.11111	3.66667	2.44444	4	2.33333
	2.66667	3.22222	3.77778	2.22222	4.22222	2.66667	1.88889	2.55556
	2.88889	3.66667	4.22222	2.55556	2.33333	3	2	3
	3.22222	3.77778	2.11111	3	2.66667	3.44444	2.22222	3.44444
	3.55556	4.22222	2.44444	3.55556	2.88889	4	2.77778	4
	2.11111	1.77778	2.88889	3.77778	3.33333	2.11111	3.22222	2
	2.33333	1.77778	3.11111	1.88889	3.88889	2.22222	3.66667	2.33333
	2.77778	1.88889	3.55556	2.11111	4.11111	2.66667	1.88889	2.44444
	2.88889	1.88889	3.88889	2.33333	2.44444	3	2	3
	3.11111	2	2.22222	2.88889	2.77778	3.44444	2.33333	3.33333
	3.55556	2.11111	2.66667	3.11111	3	3.88889	2.88889	3.77778
	3.88889	2.22222	3	3.55556	3.33333	2.22222	3.33333	2.11111
	2.11111	2.33333	3.33333	3.88889	3.88889	2.33333	3.77778	2.33333
	2.22222	2.66667	3.77778	2	4.44444	2.66667	2	2.77778
	2.55556	2.88889		2.33333	2.55556	3.11111	2.33333	3.11111
	2.88889	3.22222		2.66667	2.88889	3.33333	2.55556	3.44444
	3.11111	3.66667		3	3	4	3.11111	2.11111
	3.55556	3.77778		3.55556	3.33333	2.22222	3.33333	2.44444
	4	4.22222		4	4	2.33333	1.88889	2.88889

### Sheet: Figure 6A_RawData
Untreated, LB only									Phage only									Phage+0.25x MIC ciprofloxacin
0-180 min			180-360 min			360-540 min			0-180 min			180-360 min			360-540 min			0-180 min			180-360 min			360-540 min
pixel	um		pixel	um		pixel	um		pixel	um		pixel	um		pixel	um		pixel	um		pixel	um		pixel	um
16	1.77778		26	2.88889		21	2.33333		20	2.22222		20	2.22222		19	2.11111		14	1.55556		18	2		21	2.33333
17	1.88889		27	3		24	2.66667		22	2.44444		23	2.55556		21	2.33333		15	1.66667		21	2.33333		22	2.44444
17	1.88889		31	3.44444		27	3		25	2.77778		25	2.77778		24	2.66667		16	1.77778		24	2.66667		25	2.77778
18	2		32	3.55556		32	3.55556		29	3.22222		26	2.88889		28	3.11111		17	1.88889		27	3		29	3.22222
19	2.11111		38	4.22222		37	4.11111		33	3.66667		31	3.44444		34	3.77778		18	2		28	3.11111		33	3.66667
20	2.22222		24	2.66667		42	4.66667		35	3.88889		34	3.77778		17	1.88889		22	2.44444		32	3.55556		35	3.88889
23	2.55556		25	2.77778		19	2.11111		38	4.22222		20	2.22222		22	2.44444		24	2.66667		37	4.11111		19	2.11111
25	2.77778		29	3.22222		23	2.55556		21	2.33333		22	2.44444		25	2.77778		27	3		17	1.88889		23	2.55556
27	3		34	3.77778		25	2.77778		22	2.44444		24	2.66667		29	3.22222		30	3.33333		21	2.33333		27	3
30	3.33333		39	4.33333		31	3.44444		24	2.66667		25	2.77778		35	3.88889		33	3.66667		23	2.55556		29	3.22222
33	3.66667		24	2.66667		36	4		26	2.88889		32	3.55556		21	2.33333		14	1.55556		25	2.77778		34	3.77778
38	4.22222		25	2.77778		39	4.33333		32	3.55556		37	4.11111		25	2.77778		15	1.66667		29	3.22222		36	4
41	4.55556		27	3		18	2		34	3.77778		20	2.22222		28	3.11111		16	1.77778		31	3.44444		19	2.11111
17	1.88889		31	3.44444		22	2.44444		37	4.11111		21	2.33333		32	3.55556		18	2		35	3.88889		22	2.44444
18	2		34	3.77778		25	2.77778		17	1.88889		24	2.66667		37	4.11111		20	2.22222		18	2		24	2.66667
18	2		24	2.66667		27	3		17	1.88889		28	3.11111		19	2.11111		23	2.55556		19	2.11111		27	3
18	2		26	2.88889		33	3.66667		19	2.11111		33	3.66667		24	2.66667		24	2.66667		22	2.44444		33	3.66667
20	2.22222		30	3.33333		36	4		21	2.33333		34	3.77778		26	2.88889		26	2.88889		26	2.88889		38	4.22222
21	2.33333		33	3.66667		19	2.11111		24	2.66667		19	2.11111		31	3.44444		30	3.33333		29	3.22222		19	2.11111
22	2.44444		35	3.88889		20	2.22222		26	2.88889		21	2.33333		36	4		35	3.88889		34	3.77778		24	2.66667
23	2.55556		20	2.22222		25	2.77778		28	3.11111		24	2.66667		17	1.88889		17	1.88889		39	4.33333		25	2.77778
26	2.88889		24	2.66667		27	3		31	3.44444		27	3		20	2.22222		19	2.11111		19	2.11111		28	3.11111
29	3.22222		28	3.11111		32	3.55556		32	3.55556		33	3.66667		23	2.55556		21	2.33333		21	2.33333		32	3.55556
31	3.44444		30	3.33333		34	3.77778		36	4		37	4.11111		29	3.22222		22	2.44444		21	2.33333		36	4
36	4		36	4		20	2.22222		40	4.44444		20	2.22222		35	3.88889		25	2.77778		23	2.55556		19	2.11111
40	4.44444		21	2.33333		22	2.44444		18	2		24	2.66667		18	2		28	3.11111		27	3		23	2.55556
17	1.88889		25	2.77778		27	3		18	2		27	3		22	2.44444		32	3.55556		31	3.44444		24	2.66667
19	2.11111		29	3.22222		30	3.33333		20	2.22222		32	3.55556		24	2.66667		36	4		32	3.55556		29	3.22222
21	2.33333		31	3.44444		35	3.88889		20	2.22222		21	2.33333		27	3		17	1.88889		20	2.22222		34	3.77778
21	2.33333		35	3.88889		41	4.55556		23	2.55556		25	2.77778		33	3.66667		18	2		22	2.44444		37	4.11111
24	2.66667		20	2.22222		20	2.22222		24	2.66667		28	3.11111		19	2.11111		20	2.22222		26	2.88889		21	2.33333
26	2.88889		24	2.66667		24	2.66667		27	3		33	3.66667		21	2.33333		21	2.33333		29	3.22222		23	2.55556
28	3.11111		26	2.88889		29	3.22222		31	3.44444		20	2.22222		25	2.77778		24	2.66667		31	3.44444		26	2.88889
31	3.44444		28	3.11111		33	3.66667		32	3.55556		22	2.44444		29	3.22222		27	3		20	2.22222		30	3.33333
33	3.66667		32	3.55556		36	4		35	3.88889		26	2.88889		20	2.22222		33	3.66667		22	2.44444		32	3.55556
35	3.88889		19	2.11111		21	2.33333		40	4.44444		30	3.33333		22	2.44444		36	4		25	2.77778		35	3.88889
17	1.88889		23	2.55556		23	2.55556		15	1.66667		21	2.33333		26	2.88889		16	1.77778		27	3		19	2.11111
17	1.88889		25	2.77778		27	3		15	1.66667		23	2.55556		30	3.33333		17	1.88889		31	3.44444		20	2.22222
18	2		30	3.33333		32	3.55556		15	1.66667		27	3		18	2		18	2		20	2.22222		22	2.44444
20	2.22222		33	3.66667		22	2.44444		16	1.77778		30	3.33333		20	2.22222		19	2.11111		23	2.55556		26	2.88889
22	2.44444		20	2.22222		26	2.88889		18	2		21	2.33333		22	2.44444		21	2.33333		26	2.88889		28	3.11111
25	2.77778		22	2.44444		20	2.22222		21	2.33333		23	2.55556		27	3		24	2.66667		31	3.44444		33	3.66667
27	3		25	2.77778		19	2.11111		22	2.44444		26	2.88889		32	3.55556		27	3		35	3.88889		19	2.11111
30	3.33333		28	3.11111		21	2.33333		25	2.77778		29	3.22222		35	3.88889		30	3.33333		17	1.88889		20	2.22222
32	3.55556		32	3.55556		25	2.77778		27	3		31	3.44444		18	2		16	1.77778		18	2		23	2.55556
34	3.77778		20	2.22222		29	3.22222		29	3.22222		20	2.22222		21	2.33333		17	1.88889		23	2.55556		25	2.77778
21	2.33333		24	2.66667		32	3.55556		33	3.66667		22	2.44444		22	2.44444		20	2.22222		26	2.88889		27	3
23	2.55556		27	3		39	4.33333		36	4		27	3		26	2.88889		21	2.33333		28	3.11111		32	3.55556
25	2.77778		30	3.33333		19	2.11111		15	1.66667		29	3.22222		30	3.33333		23	2.55556		31	3.44444		18	2
28	3.11111		35	3.88889		23	2.55556		16	1.77778		31	3.44444		35	3.88889		27	3		17	1.88889		19	2.11111
32	3.55556		19	2.11111		26	2.88889		16	1.77778		22	2.44444		19	2.11111		30	3.33333		18	2		22	2.44444
36	4		20	2.22222		29	3.22222		17	1.88889		24	2.66667		22	2.44444		33	3.66667		20	2.22222		26	2.88889
22	2.44444		20	2.22222		34	3.77778		19	2.11111		27	3		24	2.66667		16	1.77778		24	2.66667		29	3.22222
24	2.66667		23	2.55556		37	4.11111		20	2.22222		32	3.55556		29	3.22222		16	1.77778		26	2.88889		33	3.66667
27	3		24	2.66667		20	2.22222		23	2.55556		35	3.88889		34	3.77778		17	1.88889		30	3.33333		18	2
30	3.33333		28	3.11111		22	2.44444		26	2.88889		22	2.44444		37	4.11111		17	1.88889		18	2		19	2.11111
33	3.66667		33	3.66667		24	2.66667		29	3.22222		25	2.77778		18	2		17	1.88889		18	2		23	2.55556
38	4.22222		39	4.33333		27	3		32	3.55556		28	3.11111		22	2.44444		18	2		21	2.33333		26	2.88889
			19	2.11111		30	3.33333		35	3.88889		33	3.66667		24	2.66667		19	2.11111		24	2.66667		29	3.22222
			24	2.66667		35	3.88889		38	4.22222		36	4		28	3.11111		22	2.44444		26	2.88889		34	3.77778
			27	3		19	2.11111		20	2.22222		17	1.88889		33	3.66667		24	2.66667		29	3.22222		19	2.11111
			30	3.33333		22	2.44444		22	2.44444		19	2.11111		36	4		27	3		33	3.66667		21	2.33333
			34	3.77778		24	2.66667		24	2.66667		20	2.22222		17	1.88889		29	3.22222		38	4.22222		23	2.55556
			38	4.22222		27	3		26	2.88889		23	2.55556		18	2		33	3.66667		21	2.33333		27	3
			19	2.11111		31	3.44444		29	3.22222		27	3		20	2.22222		34	3.77778		24	2.66667		31	3.44444
			22	2.44444		36	4		32	3.55556		32	3.55556		25	2.77778		38	4.22222		26	2.88889		36	4
			26	2.88889		19	2.11111		19	2.11111		34	3.77778		29	3.22222		16	1.77778		30	3.33333		18	2
			28	3.11111		20	2.22222		21	2.33333		17	1.88889		33	3.66667		16	1.77778		35	3.88889		21	2.33333
			32	3.55556		24	2.66667		25	2.77778		19	2.11111		17	1.88889		17	1.88889		37	4.11111		22	2.44444
			35	3.88889		27	3		26	2.88889		21	2.33333		18	2		17	1.88889		22	2.44444		27	3
			20	2.22222		31	3.44444		28	3.11111		26	2.88889		21	2.33333		18	2		25	2.77778		30	3.33333
			24	2.66667		35	3.88889		32	3.55556		28	3.11111		26	2.88889		19	2.11111		27	3		34	3.77778
			27	3		20	2.22222		35	3.88889		32	3.55556		30	3.33333		20	2.22222		30	3.33333		19	2.11111
			30	3.33333		21	2.33333		19	2.11111		35	3.88889		34	3.77778		21	2.33333		35	3.88889		21	2.33333
			34	3.77778		24	2.66667		20	2.22222		18	2		18	2		24	2.66667		40	4.44444		25	2.77778
						28	3.11111		23	2.55556		21	2.33333		21	2.33333		26	2.88889		23	2.55556		28	3.11111
						30	3.33333		26	2.88889		24	2.66667		23	2.55556		29	3.22222		26	2.88889		31	3.44444
						36	4		28	3.11111		27	3		28	3.11111		33	3.66667		27	3		19	2.11111
						20	2.22222		32	3.55556		32	3.55556		30	3.33333		34	3.77778		30	3.33333		22	2.44444
						21	2.33333		36	4		36	4		17	1.88889		38	4.22222		36	4		26	2.88889
						25	2.77778					19	2.11111		19	2.11111					41	4.55556		17	1.88889
						29	3.22222					22	2.44444		22	2.44444								18	2
						32	3.55556					25	2.77778		28	3.11111								20	2.22222
						18	2					28	3.11111		18	2								23	2.55556
						21	2.33333					34	3.77778		22	2.44444								25	2.77778
						24	2.66667					37	4.11111		26	2.88889								28	3.11111
						19	2.11111					19	2.11111		28	3.11111								34	3.77778
						21	2.33333					22	2.44444		31	3.44444								17	1.88889
						20	2.22222					25	2.77778		35	3.88889								18	2
						22	2.44444					29	3.22222		18	2								20	2.22222
						21	2.33333					35	3.88889		21	2.33333								24	2.66667
						24	2.66667					38	4.22222		25	2.77778								26	2.88889
						28	3.11111					19	2.11111		28	3.11111								29	3.22222
						31	3.44444					22	2.44444		32	3.55556								33	3.66667
						36	4					26	2.88889		36	4								20	2.22222
						22	2.44444					30	3.33333		19	2.11111								24	2.66667
						25	2.77778					36	4		21	2.33333								27	3
						28	3.11111					19	2.11111		26	2.88889								32	3.55556
						32	3.55556					21	2.33333		30	3.33333								35	3.88889
						37	4.11111					24	2.66667		36	4								39	4.33333
						22	2.44444					28	3.11111		38	4.22222								19	2.11111
						25	2.77778					35	3.88889		20	2.22222								23	2.55556
						26	2.88889					39	4.33333		22	2.44444								27	3
						28	3.11111					19	2.11111		25	2.77778								30	3.33333
						34	3.77778					21	2.33333		29	3.22222								33	3.66667
						21	2.33333					24	2.66667		34	3.77778								38	4.22222
						24	2.66667					29	3.22222		36	4								21	2.33333
						27	3					33	3.66667		20	2.22222								22	2.44444
						31	3.44444					37	4.11111		22	2.44444								24	2.66667
						36	4					41	4.55556		27	3								31	3.44444
						21	2.33333								30	3.33333								35	3.88889
						22	2.44444								20	2.22222								38	4.22222
						26	2.88889								23	2.55556								21	2.33333
						30	3.33333								28	3.11111								22	2.44444
						34	3.77778								31	3.44444								25	2.77778
						20	2.22222								17	1.88889								30	3.33333
						21	2.33333								18	2								34	3.77778
						25	2.77778								24	2.66667								37	4.11111
						29	3.22222								29	3.22222								20	2.22222
						34	3.77778								33	3.66667								21	2.33333
															36	4								24	2.66667
															19	2.11111								28	3.11111
															22	2.44444								30	3.33333
															26	2.88889								34	3.77778
															31	3.44444								21	2.33333
															33	3.66667								22	2.44444
															36	4								26	2.88889
															19	2.11111								29	3.22222
															23	2.55556								35	3.88889
															25	2.77778								18	2
															28	3.11111								21	2.33333
															32	3.55556								25	2.77778
															38	4.22222								30	3.33333
															18	2								20	2.22222
															25	2.77778								21	2.33333
															26	2.88889								25	2.77778
															30	3.33333								21	2.33333
															35	3.88889								20	2.22222
															38	4.22222
															19	2.11111
															22	2.44444
															26	2.88889
															30	3.33333
															33	3.66667
															38	4.22222
															20	2.22222
															23	2.55556
															27	3
															30	3.33333
															32	3.55556
															37	4.11111
															18	2
															20	2.22222
															22	2.44444
															26	2.88889
															31	3.44444
															35	3.88889
															20	2.22222
															21	2.33333
															24	2.66667
															29	3.22222
															33	3.66667
															37	4.11111
															19	2.11111
															21	2.33333
															25	2.77778
															30	3.33333
															35	3.88889
															39	4.33333
															21	2.33333
															24	2.66667
															27	3
															31	3.44444
															36	4
															21	2.33333
															25	2.77778
															30	3.33333
															31	3.44444
															22	2.44444
															26	2.88889

### Sheet: Figure 6B
Gen1-2			Gen2-3			Gen3-4
Untreated	Phage	Phage+Cip	Untreated	Phage	Phage+Cip	Untreated	Phage	Phage+Cip
102.067	104.883	99.9667	47.95	78	62	56.0167	56.2333	64.1
45.9667	97.8667	55.9833	50.05	73.0333	60.0167	57.9333	44.9	45.9833
120	129.417	143.917	56.0167	47.5333	55.5833	56.05	50.0667	53.9833
121.917	104.117	77.5333	56.0333	61.95	49.9	69.9333	57.9667	51.9167
114.05	111.95	165.783	71.95	76.1333	83.9667	50.0167	63.7333	66.0333
87.9833	105.933	93.9833	65.9833	58.35	74.1833	48.7333		49.95
95.5	119.933	76	54.0167	56.2	58.0167	47.9667		41.75
106.433	79.75	158.033	51.55	48.0333	58.05	51.9667		51.9667
138.033	79.7833	155.983	78		59.7333	47.95		56.1167
124	61.4833	133.333	64.0167		66.0833	51.9833		63.9833
55.9667	110.017	103.967	55.9833		47.8833	54.0167		65.8167
77.95	111.783	79.4667	58.0333		58.0167	45.95		52.0167
98.0167	97.85	115.983	84.05		56.1833	41.8833		60.1
85.95	99.6167	134.317	54		62.0167	51.9833
63.9833	77.95	71.9833	62.0167		76.0167	48.0333
121.917		120	65.9167		51.9667	60.0167
97.9667		100	57.9833		44.1333	58.0167
104.183		64.1	55.85		48.1333	68.6667
88.3833		72	73.5833		57.95	50.1167
60.0167		129.8	50.1		59.9167	62.25
		53.9833
		124.367
		49.5833
		72.0167
		81.9667
		70.05
		54.05

### Sheet: Figure 6B_ RawData
	Untreated
			In seconds					In minutes
	Generation time		0-1	1-2	2-3	3-4		1-2	2-3	3-4
		1981	4799	6124	2877	3361		102.067	47.95	56.0167
		1983	10202	2758	3003	3476		45.9667	50.05	57.9333
		1985	6600	7200	3361	3363		120	56.0167	56.05
		1986	3727	7315	3362	4196		121.917	56.0333	69.9333
		1987	4439	6843	4317	3001		114.05	71.95	50.0167
		1999	9362	5279	3959	2924		87.9833	65.9833	48.7333
		1963	7352	5730	3241	2878		95.5	54.0167	47.9667
		1965	5165	6386	3093	3118		106.433	51.55	51.9667
		1968	3003	8282	4680	2877		138.033	78	47.95
		1971	4442	7440	3841	3119		124	64.0167	51.9833
		1940	9848	3358	3359	3241		55.9667	55.9833	54.0167
		1942	8529	4677	3482	2757		77.95	58.0333	45.95
		1943	4327	5881	5043	2513		98.0167	84.05	41.8833
		1944	10208	5157	3240	3119		85.95	54	51.9833
		1949	9848	3839	3721	2882		63.9833	62.0167	48.0333
		1905	3736	7315	3955	3601		121.917	65.9167	60.0167
		1906	9850	5878	3479	3481		97.9667	57.9833	58.0167
		1910	7809	6251	3351	4120		104.183	55.85	68.6667
		1913	6253	5303	4415	3007		88.3833	73.5833	50.1167
		1914	10326	3601	3006	3735		60.0167	50.1	62.25
	Phage monotherapy
			In seconds					In minutes
	Generation time		0-1	1-2	2-3	3-4		1-2	2-3	3-4
		A1C1976	2161	10203	3720			170.05	62
		A1C1982	8161	5998				99.9667
		A1C1994	12960	3359				55.9833
		A1C1995	5044	8635	3601			143.917	60.0167
		A1C1983	10834	4652				77.5333	0
		A1C1985	4360	9947	3335			165.783	55.5833
		A1C1986	7920	5639				93.9833
		A2C1973	11169	4560	2994			76	49.9
		A2C1974	3126	9482	5038			158.033	83.9667
		A2C1970	4443	9359				155.983
		A3C1932	4251	8000	4451	3846		133.333	74.1833	64.1
		A3C1935	10087	6238	3481	2759		103.967	58.0167	45.9833
		A4C1918	10842	4768				79.4667
		A5C1889	7212	6959	3483			115.983	58.05
		A5C1886	6490	8059	3584	3239		134.317	59.7333	53.9833
		A5C1895	12972	4319	3965	3115		71.9833	66.0833	51.9167
		A5C1899	8300	7200	2873	3962		120	47.8833	66.0333
		A6C1878	12014	6000				100
		A6C1875	3253	10083	3481	2997		168.05	58.0167	49.95
		A6C1869	11895	3846	3371	2505		64.1	56.1833	41.75
		A6C1872	2537	11037	3721	3118		183.95	62.0167	51.9667
		A6C1856	2297	11517	4561	3367		191.95	76.0167	56.1167
		A6C1866	12975	4320	3118	3839		72	51.9667	63.9833
		A7C1835	5909	7788				129.8
		A7C1846	13097	3239				53.9833
		A7C1838	13097	7462				124.367
		A7C1831	14438	2975				49.5833
		A7C1834	12977	4321	2648	3949		72.0167	44.1333	65.8167
		A7C1847	12380	4918	2888			81.9667	48.1333
		A10C1763	13104	4203	3477	3121		70.05	57.95	52.0167
		A10C1764	12987	3243	3595	3606		54.05	59.9167	60.1
	Phage + 0.25x MIC Ciprofloxacin - cotreatment
			In seconds					In minutes
	Generation time		0-1	1-2	2-3	3-4		1-2	2-3	3-4
		A1C1976	2161	10203	3720			170.05	62
		A1C1982	8161	5998				99.9667
		A1C1994	12960	3359				55.9833
		A1C1995	5044	8635	3601			143.917	60.0167
		A1C1983	10834	4652				77.5333
		A1C1985	4360	9947	3335			165.783	55.5833
		A1C1986	7920	5639				93.9833
		A2C1973	11169	4560	2994			76	49.9
		A2C1974	3126	9482	5038			158.033	83.9667
		A2C1970	4443	9359				155.983
		A3C1932	4251	8000	4451	3846		133.333	74.1833	64.1
		A3C1935	10087	6238	3481	2759		103.967	58.0167	45.9833
		A4C1918	10842	4768				79.4667
		A5C1889	7212	6959	3483			115.983	58.05
		A5C1886	6490	8059	3584	3239		134.317	59.7333	53.9833
		A5C1895	12972	4319	3965	3115		71.9833	66.0833	51.9167
		A5C1899	8300	7200	2873	3962		120	47.8833	66.0333
		A6C1878	12014	6000				100
		A6C1875	3253	10083	3481	2997		168.05	58.0167	49.95
		A6C1869	11895	3846	3371	2505		64.1	56.1833	41.75
		A6C1872	2537	11037	3721	3118		183.95	62.0167	51.9667
		A6C1856	2297	11517	4561	3367		191.95	76.0167	56.1167
		A6C1866	12975	4320	3118	3839		72	51.9667	63.9833
		A7C1835	5909	7788				129.8
		A7C1846	13097	3239				53.9833
		A7C1838	13097	7462				124.367
		A7C1831	14438	2975				49.5833
		A7C1834	12977	4321	2648	3949		72.0167	44.1333	65.8167
		A7C1847	12380	4918	2888			81.9667	48.1333
		A10C1763	13104	4203	3477	3121		70.05	57.95	52.0167
		A10C1764	12987	3243	3595	3606		54.05	59.9167	60.1

### Sheet: Figure 6C
Gen1		Gen2		Gen3		Gen4
Phage	Phage+Cip	Phage	Phage+Cip	Phage	Phage+Cip	Phage	Phage+Cip
42.05	42	15.45	21.9667	18.8333	22.0167	20.1167	18
47.2667	42	21.9167	19.9	18.8333	20.25	15.8333	18
47.2667	48.0667	17.9833	22	25.9333	21.9833	14.0167	19.9833
33.9833	48.0667	24	22	25.9333	21.9833	15.9167	19.9833
33.9833	39.55	23.4167	29.9167	17.9167	21.9833	26	21.9833
47.5833	29.8167	23.05	26.0167	17.9167	21.9833	21.9167	21.9833
47.5833	41.95	21.8833	20.0833	23.55	28.35	21.9167	18
51.8333	44.0333	18.15	20.0833	23.9167	28.35	21.6833	19.8833
51.8333	48.0167	24.0333	21.9833	23.9167	18	19.6167	19.8833
30.0333	46.0167	24.0333	22.0333	17.8833	18	28.85	24.1
39.7	34	15.9167	33.8333	17.9	20.0167	26.3167	24.0833
28.0667	44.0333	24.0667	23.6667	17.9	20.0167	22.1167	20.2
42	48.0167	22.05	23.6667	24.35	19.9167	17.6	18
68	45.9667	24.0667	29.9	25.9333	32.0167	21.9667	29.9167
75.8667	78.35	19.9333	29.9	28.8833	27.9667	24.0833	29.9167
31.9	74.3333	30.35	28	21.2	22.1833	22.2667	26.0667
50.3833	35.7667	21.95	19.85	21.2	34	26.4333	21.95
40.05	38.0333	20.1	22.0833	22.0167	25.9667	22.15	17.8333
44.1333	38.0333	31.9	19.9	20.5333	20.0167	22.4333	25.8667
40.1333	33.8333	15.8667	19.9	19.9667	20.0167	26.4333	20.1167

### Sheet: Figure 6C_RawData
	Phage only
	Lysis in Generation	1					2					3					4
					Seconds	Minutes				Seconds	Minutes				Seconds	Minutes				Seconds	Minutes
	Average				2600.5	44.6825				1283.5	22.0058				1287.8	21.7258				1235.2	21.8833
	SEM	Tag	Start	End (lysis)	142.612	2.57174	Tag	Start	End (lysis)	55.4982	0.932795	Tag	Start	End (lysis)	62.4004	0.740098	Tag	Start	End (lysis)	82.934	0.855422
		A2C1955	37872	40395	2523	42.05	A1C1997			927	15.45	A9C1803	52054	53184	1130	18.8333	A4C1907			1207	20.1167
		A2C1957	34672	37508	2836	47.2667	A1C1997			1315	21.9167	A9C1803	52054	53184	1130	18.8333	A4C1907			950	15.8333
		A2C1957	34672	37508	2836	47.2667	A1C1997			1079	17.9833	A9C1803	50977	52533	1556	25.9333	A4C1907			841	14.0167
		A2C1963	38827	40866	2039	33.9833	A1C1997			1440	24	A9C1803	50977	52533	1556	25.9333	A4C1907			955	15.9167
		A2C1963	38827	40866	2039	33.9833	A1C1997			1405	23.4167	A9C1803	48816	49891	1075	17.9167	A4C1907			1560	26
		A4C1910	38136	40991	2855	47.5833	A1C1997			1383	23.05	A9C1803	48816	49891	1075	17.9167	A4C1907			1315	21.9167
		A4C1910	38136	40991	2855	47.5833	A1C1997			1313	21.8833	A9C1803	44996	46409	1413	23.55	A4C1907			1315	21.9167
		A5C1900	36089	39199	3110	51.8333	A4C1906	39315	40404	1089	18.15	A11C1745	46666	48101	1435	23.9167	A4C1907			1301	21.6833
		A5C1900	36089	39199	3110	51.8333	A4C1907	42315	43757	1442	24.0333	A11C1745	46666	48101	1435	23.9167	A3C1946	51211	52388	1177	19.6167
		A7C1850	41001	42803	1802	30.0333	A4C1908	42315	43757	1442	24.0333	A11C1745	46549	47622	1073	17.8833	A3C1947	52867	54598	1731	28.85
		A7C1842	36825	39207	2382	39.7	A7C1836	43768	44723	955	15.9167	A11C1747	47622	48696	1074	17.9	A10C1765	47139	48718	1579	26.3167
		A9C1805	40530	42214	1684	28.0667	A8C1818	42327	43771	1444	24.0667	A11C1747	47622	48696	1074	17.9		47618	48945	1327	22.1167
		A9C1786	36457	38977	2520	42	A9C1805	40891	42214	1323	22.05	A11C1747	49775	51236	1461	24.35		48234	49290	1056	17.6
		A101775	36347	40427	4080	68	A9C1805	42331	43775	1444	24.0667	A11C1747	51456	53012	1556	25.9333		48096	49414	1318	21.9667
		A101773	40427	44979	4552	75.8667	A9C1786	41855	43051	1196	19.9333	A11C1747	51456	53189	1733	28.8833	A10C1779	47021	48466	1445	24.0833
		A101780	38513	40427	1914	31.9	A9C1786	42458	44279	1821	30.35	A11C1747	54619	55891	1272	21.2		49895	51231	1336	22.2667
		A11C1737	41979	45002	3023	50.3833	A9C1786	42458	43775	1317	21.95	A11C1747	54619	55891	1272	21.2		51935	53521	1586	26.4333
		A12C1726	36950	39353	2403	40.05	A9C1786	41012	42218	1206	20.1	A11C1737	52892	54213	1321	22.0167	A6C1878	53956	55285	1329	22.15
		A12C1717	37786	40434	2648	44.1333	A10C1775	38513	40427	1914	31.9	A11C1737	53746	54978	1232	20.5333		53835	55181	1346	22.4333
		A12C1717	37786	40194	2408	40.1333	A10C1773	40427	41379	952	15.8667	A11C1737	54693	55891	1198	19.9667		51935	53521	1586	26.4333
	Phage + Cipro
	Lysis in Generation	1					2					3					4
					Seconds	Minutes				Seconds	Minutes				Seconds	Minutes				Seconds	Minutes
	Average				2577.1	44.9942				1355.9	23.8342				1337.4	23.2508				1210.8	21.7875
	SEM	Tag	Start	End (lysis)	99.5818	2.61202	Tag	Start	End (lysis)	55.9601	0.926197	Tag	Start	End (lysis)	64.3059	1.00024	Tag	Start	End (lysis)	36.19	0.821476
		A1C1987	40381	42901	2520	42	A1C1982	51905	53223	1318	21.9667	A1C1976	51061	52382	1321	22.0167	A3C1932	56468	57548	1080	18
			40381	42901	2520	42		53588	54782	1194	19.9		50582	51797	1215	20.25		56468	57548	1080	18
		A1C1978	44821	47705	2884	48.0667		53462	54782	1320	22	A1C1995	53463	54782	1319	21.9833		56108	57307	1199	19.9833
			44821	47705	2884	48.0667		53462	54782	1320	22		53463	54782	1319	21.9833		56108	57307	1199	19.9833
		A1C1991	50009	52382	2373	39.55	A1C1986	47466	49261	1795	29.9167		53463	54782	1319	21.9833		57913	59232	1319	21.9833
			49521	51310	1789	29.8167		50344	51905	1561	26.0167		53463	54782	1319	21.9833		57913	59232	1319	21.9833
			46384	48901	2517	41.95	A3C1946	48907	50112	1205	20.0833	A1C1985	53941	55642	1701	28.35	A3C1935	57308	58388	1080	18
		A1C1984	42541	45183	2642	44.0333		48907	50112	1205	20.0833		53941	55642	1701	28.35		58873	60066	1193	19.8833
		A1C1980	42781	45662	2881	48.0167	A41918	53472	54791	1319	21.9833		57302	58382	1080	18		58873	60066	1193	19.8833
			42661	45422	2761	46.0167		52391	53713	1322	22.0333		57302	58382	1080	18		58759	60205	1446	24.1
		A2C1976	46387	48427	2040	34	A7C1835	46169	48199	2030	33.8333	A2C1973	54905	56106	1201	20.0167	A5C1886	56717	58162	1445	24.0833
		A2C1965	40625	43267	2642	44.0333		49540	50960	1420	23.6667		54905	56106	1201	20.0167		57553	58765	1212	20.2
		A3C1946	43509	46390	2881	48.0167		49540	50960	1420	23.6667		55390	56585	1195	19.9167		58393	59473	1080	18
			48190	50948	2758	45.9667	A7C1846	51569	53363	1794	29.9	A2C1974	54304	56225	1921	32.0167		57918	59713	1795	29.9167
		A3C1941	44827	49528	4701	78.35		51569	53363	1794	29.9		56350	58028	1678	27.9667		57918	59713	1795	29.9167
			45068	49528	4460	74.3333	A7C1838	50720	52400	1680	28		57305	58636	1331	22.1833	A6C1875	57555	59119	1564	26.0667
		A3C1938	49528	51674	2146	35.7667		55288	56479	1191	19.85	A2C1970	50831	52871	2040	34		58037	59354	1317	21.95
			52995	55277	2282	38.0333		56117	57442	1325	22.0833		52386	53944	1558	25.9667		58646	59716	1070	17.8333
			52995	55277	2282	38.0333	A7C1831	53605	54799	1194	19.9		54304	55505	1201	20.0167	A6C1869	56844	58396	1552	25.8667
			55277	57307	2030	33.8333		53605	54799	1194	19.9		54304	55505	1201	20.0167		57439	58646	1207	20.1167
